# A generative nonparametric Bayesian model for whole genomes

**DOI:** 10.1101/2021.05.30.446360

**Authors:** Alan N. Amin, Eli N. Weinstein, Debora S. Marks

**Affiliations:** Program in Systems, Synthetic and Quantitative Biology, Harvard Medical School, Boston, MA 02115; Program in Biophysics, Harvard University, Cambridge, MA 02138; Department of Systems Biology, Harvard Medical School, Boston, MA 02115

## Abstract

Generative probabilistic modeling of biological sequences has widespread existing and potential use across biology and biomedicine, particularly given advances in high-throughput sequencing, synthesis and editing. However, we still lack methods with nucleotide resolution that are tractable at the scale of whole genomes and that can achieve high predictive accuracy either in theory or practice. In this article we propose a new generative sequence model, the Bayesian embedded autoregressive (BEAR) model, which uses a parametric autoregressive model to specify a conjugate prior over a nonparametric Bayesian Markov model. We explore, theoretically and empirically, applications of BEAR models to a variety of statistical problems including density estimation, robust parameter estimation, goodness-of-fit tests, and two-sample tests. We prove rigorous asymptotic consistency results including nonparametric posterior concentration rates. We scale inference in BEAR models to datasets containing tens of billions of nucleotides. On genomic, transcriptomic, and metagenomic sequence data we show that BEAR models provide large increases in predictive performance as compared to parametric autoregressive models, among other results. BEAR models offer a flexible and scalable framework, with theoretical guarantees, for building and critiquing generative models at the whole genome scale.
