## Supplementary material for "A generative nonparametric Bayesian model for whole genomes": Datasets.xlsx

### Sheet: Sheet1
Name	Download: NCBI accession (SRA, RefSeq assembly, or Gencode id) or download link	Source/description	Train or test (when split based on file)
YSD1 reads	ERR956946	Salmonella Phage YSD1. doi: 10.1111/mmi.14396
YSD1 reference	GCF_900604365.1
A. thal. 1	SRR1946462	Arabidopsis thaliana from https://1001genomes.org/
A. thal. 2	SRR1946315
A. thal. 3	SRR1945476
A. thal. reference	GCF_000001735.4
A. thal. centromere	EU359542.1	Arabidopsis thaliana clone 69_At178 centromeric satellite sequence
A. thal. chloroplast	NC_000932.1	Arabidopsis thaliana chloroplast, complete genome
Bacillus cereus	NC_011725.1	Bacillus cereus B4264, complete sequence
UC (Ulcerative colitis)	SRR5935767	Stool samples of DNA. doi: 10.1038/s41586-019-1237-9
CD (Crohn's disease)	SRR5946771
HC (Non IBD)	SRR5946762
HL (Hodgkin's Lymphoma)	https://support.10xgenomics.com/single-cell-gene-expression/datasets/4.0.0/Parent_NGSC3_DI_HodgkinsLymphoma	Pooled single-cell RNA sequencing data. 10 X sequencing platform demonstration.
PBMC (Peripheral blood mononuclear cells)	https://support.10xgenomics.com/single-cell-gene-expression/datasets/3.0.2/5k_pbmc_v3	Pooled single-cell RNA sequencing data. 10 X sequencing platform demonstration.
GBM (Glioblastoma)	SRR3935537	Pooled single-cell RNA sequencing data sequenced using the Quake platform. doi: 10.1016/j.celrep.2017.10.030	train
	SRR3935729		train
	SRR3935585		train
	SRR3935960		train
	SRR3935982		train
	SRR3935716		train
	SRR3935996		train
	SRR3935554		train
	SRR3935599		train
	SRR3935609		train
	SRR3935919		train
	SRR3935866		train
	SRR3935699		train
	SRR3935607		train
	SRR3935921		train
	SRR3935771		train
	SRR3935889		train
	SRR3935544		train
	SRR3935627		train
	SRR3935520		train
	SRR3935737		train
	SRR3935894		train
	SRR3935908		train
	SRR3935675		train
	SRR3935525		train
	SRR3935774		train
	SRR3935986		train
	SRR3935526		train
	SRR3935957		train
	SRR3935775		train
	SRR3935658		train
	SRR3935577		train
	SRR3935791		train
	SRR3935523		train
	SRR3935893		train
	SRR3935552		train
	SRR3935748		train
	SRR3935795		train
	SRR3935579		train
	SRR3935530		train
	SRR3935871		train
	SRR3935854		train
	SRR3936002		train
	SRR3935977		train
	SRR3935710		train
	SRR3935798		train
	SRR3935707		train
	SRR3935742		train
	SRR3935705		train
	SRR3935824		train
	SRR3935723		train
	SRR3935545		train
	SRR3935820		train
	SRR3935598		train
	SRR3935548		train
	SRR3935524		test
	SRR3935649		test
	SRR3935637		test
	SRR3935689		test
	SRR3935727		test
	SRR3935700		test
	SRR3935760		test
	SRR3935651		test
	SRR3935717		test
	SRR3935612		test
	SRR3935656		test
	SRR3935617		test
	SRR3935988		test
	SRR3935605		test
	SRR3935906		test
	SRR3935726		test
	SRR3935785		test
	SRR3935985		test
	SRR3935580		test
	SRR3935861		test
	SRR3935744		test
	SRR3935810		test
	SRR3936003		test
Combined transcriptome references	ftp://ftp.ebi.ac.uk/pub/databases/gencode/Gencode_human/release_37/gencode.v37.transcripts.fa.gz	Gencode human reference transcriptome
	https://ftp.ncbi.nlm.nih.gov/refseq/H_sapiens/annotation/GRCh38_latest/refseq_identifiers/GRCh38_latest_rna.fna.gz	Refseq human reference transcriptome
	http://ftp.ensembl.org/pub/release-103/fasta/homo_sapiens/cdna/Homo_sapiens.GRCh38.cdna.all.fa.gz	Ensembl human transcriptome reference
	http://ftp.ensembl.org/pub/release-103/fasta/homo_sapiens/ncrna/Homo_sapiens.GRCh38.ncrna.fa.gz	Ensembl human noncoding RNA reference
Human mitochondria reference	NC_012920.1	Homo sapiens mitochondrion, complete genome
Human DNA reference genome	https://ftp.ncbi.nlm.nih.gov/refseq/H_sapiens/annotation/GRCh38_latest/refseq_identifiers/GRCh38_latest_genomic.fna.gz	Refseq human refernce genome
ume111	https://zenodo.org/record/1344146/files/ume111_D_0w_urine_undetermined_reads.fastq.gz	Urine dna sequencing from kidney transplant patients. doi: 10.1093/cid/ciy1018
	https://zenodo.org/record/1344146/files/ume111_D_0w_urine_viral_reads.fastq.gz
	https://zenodo.org/record/1344146/files/ume111_R_0w_urine_undetermined_reads.fastq.gz
	https://zenodo.org/record/1344146/files/ume111_R_0w_urine_viral_reads.fastq.gz
	https://zenodo.org/record/1344146/files/ume111_R_4-6w_urine_undetermined_reads.fastq.gz
	https://zenodo.org/record/1344146/files/ume111_R_4-6w_urine_viral_reads.fastq.gz
vpi912	https://zenodo.org/record/1344146/files/vpi912_D_0w_urine_undetermined_reads.fastq.gz
	https://zenodo.org/record/1344146/files/vpi912_D_0w_urine_viral_reads.fastq.gz
	https://zenodo.org/record/1344146/files/vpi912_R_0w_urine_undetermined_reads.fastq.gz
	https://zenodo.org/record/1344146/files/vpi912_R_0w_urine_viral_reads.fastq.gz
	https://zenodo.org/record/1344146/files/vpi912_R_4-6w_urine_undetermined_reads.fastq.gz
	https://zenodo.org/record/1344146/files/vpi912_R_4-6w_urine_viral_reads.fastq.gz
iwv346	https://zenodo.org/record/1344146/files/iwv346_D_0w_urine_undetermined_reads.fastq.gz
	https://zenodo.org/record/1344146/files/iwv346_D_0w_urine_viral_reads.fastq.gz
	https://zenodo.org/record/1344146/files/iwv346_R_0w_urine_undetermined_reads.fastq.gz
	https://zenodo.org/record/1344146/files/iwv346_R_0w_urine_viral_reads.fastq.gz
	https://zenodo.org/record/1344146/files/iwv346_R_4-6w_urine_undetermined_reads.fastq.gz
	https://zenodo.org/record/1344146/files/iwv346_R_4-6w_urine_viral_reads.fastq.gz
pqg516	https://zenodo.org/record/1344146/files/pqg516_D_0w_urine_undetermined_reads.fastq.gz
	https://zenodo.org/record/1344146/files/pqg516_D_0w_urine_viral_reads.fastq.gz
	https://zenodo.org/record/1344146/files/pqg516_R_0w_urine_undetermined_reads.fastq.gz
	https://zenodo.org/record/1344146/files/pqg516_R_0w_urine_viral_reads.fastq.gz
	https://zenodo.org/record/1344146/files/pqg516_R_4-6w_urine_undetermined_reads.fastq.gz
	https://zenodo.org/record/1344146/files/pqg516_R_4-6w_urine_viral_reads.fastq.gz
tvy653	https://zenodo.org/record/1344146/files/tvy653_D_0w_urine_undetermined_reads.fastq.gz
	https://zenodo.org/record/1344146/files/tvy653_D_0w_urine_viral_reads.fastq.gz
	https://zenodo.org/record/1344146/files/tvy653_R_0w_urine_undetermined_reads.fastq.gz
	https://zenodo.org/record/1344146/files/tvy653_R_0w_urine_viral_reads.fastq.gz
	https://zenodo.org/record/1344146/files/tvy653_R_4-6w_urine_undetermined_reads.fastq.gz
	https://zenodo.org/record/1344146/files/tvy653_R_4-6w_urine_viral_reads.fastq.gz
bgk952	https://zenodo.org/record/1344146/files/bgk952_D_0w_urine_undetermined_reads.fastq.gz
	https://zenodo.org/record/1344146/files/bgk952_D_0w_urine_viral_reads.fastq.gz
	https://zenodo.org/record/1344146/files/bgk952_R_0w_urine_undetermined_reads.fastq.gz
	https://zenodo.org/record/1344146/files/bgk952_R_0w_urine_viral_reads.fastq.gz
	https://zenodo.org/record/1344146/files/bgk952_R_4-6w_urine_undetermined_reads.fastq.gz
	https://zenodo.org/record/1344146/files/bgk952_R_4-6w_urine_viral_reads.fastq.gz
wdk036	https://zenodo.org/record/1344146/files/wdk036_D_0w_urine_undetermined_reads.fastq.gz
	https://zenodo.org/record/1344146/files/wdk036_D_0w_urine_viral_reads.fastq.gz
	https://zenodo.org/record/1344146/files/wdk036_R_0w_urine_undetermined_reads.fastq.gz
	https://zenodo.org/record/1344146/files/wdk036_R_0w_urine_viral_reads.fastq.gz
	https://zenodo.org/record/1344146/files/wdk036_R_4-6w_urine_undetermined_reads.fastq.gz
	https://zenodo.org/record/1344146/files/wdk036_R_4-6w_urine_viral_reads.fastq.gz
jns976	https://zenodo.org/record/1344146/files/jns976_D_0w_urine_undetermined_reads.fastq.gz
	https://zenodo.org/record/1344146/files/jns976_D_0w_urine_viral_reads.fastq.gz
	https://zenodo.org/record/1344146/files/jns976_R_0w_urine_undetermined_reads.fastq.gz
	https://zenodo.org/record/1344146/files/jns976_R_0w_urine_viral_reads.fastq.gz
	https://zenodo.org/record/1344146/files/jns976_R_4-6w_urine_undetermined_reads.fastq.gz
	https://zenodo.org/record/1344146/files/jns976_R_4-6w_urine_viral_reads.fastq.gz
aag951	https://zenodo.org/record/1344146/files/aag951_D_0w_urine_undetermined_reads.fastq.gz
	https://zenodo.org/record/1344146/files/aag951_D_0w_urine_viral_reads.fastq.gz
	https://zenodo.org/record/1344146/files/aag951_R_0w_urine_undetermined_reads.fastq.gz
	https://zenodo.org/record/1344146/files/aag951_R_0w_urine_viral_reads.fastq.gz
	https://zenodo.org/record/1344146/files/aag951_R_4-6w_urine_undetermined_reads.fastq.gz
	https://zenodo.org/record/1344146/files/aag951_R_4-6w_urine_viral_reads.fastq.gz
qfv506	https://zenodo.org/record/1344146/files/qfv506_D_0w_urine_undetermined_reads.fastq.gz
	https://zenodo.org/record/1344146/files/qfv506_D_0w_urine_viral_reads.fastq.gz
	https://zenodo.org/record/1344146/files/qfv506_R_0w_urine_undetermined_reads.fastq.gz
	https://zenodo.org/record/1344146/files/qfv506_R_0w_urine_viral_reads.fastq.gz
	https://zenodo.org/record/1344146/files/qfv506_R_4-6w_urine_undetermined_reads.fastq.gz
	https://zenodo.org/record/1344146/files/qfv506_R_4-6w_urine_viral_reads.fastq.gz
qnx429	https://zenodo.org/record/1344146/files/qnx429_D_0w_urine_undetermined_reads.fastq.gz
	https://zenodo.org/record/1344146/files/qnx429_D_0w_urine_viral_reads.fastq.gz
	https://zenodo.org/record/1344146/files/qnx429_R_0w_urine_undetermined_reads.fastq.gz
	https://zenodo.org/record/1344146/files/qnx429_R_0w_urine_viral_reads.fastq.gz
	https://zenodo.org/record/1344146/files/qnx429_R_4-6w_urine_undetermined_reads.fastq.gz
	https://zenodo.org/record/1344146/files/qnx429_R_4-6w_urine_viral_reads.fastq.gz
poo581	https://zenodo.org/record/1344146/files/poo581_D_0w_urine_undetermined_reads.fastq.gz
	https://zenodo.org/record/1344146/files/poo581_D_0w_urine_viral_reads.fastq.gz
	https://zenodo.org/record/1344146/files/poo581_R_0w_urine_undetermined_reads.fastq.gz
	https://zenodo.org/record/1344146/files/poo581_R_0w_urine_viral_reads.fastq.gz
	https://zenodo.org/record/1344146/files/poo581_R_4-6w_urine_undetermined_reads.fastq.gz
	https://zenodo.org/record/1344146/files/poo581_R_4-6w_urine_viral_reads.fastq.gz
xph346	https://zenodo.org/record/1344146/files/xph346_D_0w_urine_undetermined_reads.fastq.gz
	https://zenodo.org/record/1344146/files/xph346_D_0w_urine_viral_reads.fastq.gz
	https://zenodo.org/record/1344146/files/xph346_R_0w_urine_undetermined_reads.fastq.gz
	https://zenodo.org/record/1344146/files/xph346_R_0w_urine_viral_reads.fastq.gz
	https://zenodo.org/record/1344146/files/xph346_R_4-6w_urine_undetermined_reads.fastq.gz
	https://zenodo.org/record/1344146/files/xph346_R_4-6w_urine_viral_reads.fastq.gz
mek642	https://zenodo.org/record/1344146/files/mek642_D_0w_urine_undetermined_reads.fastq.gz
	https://zenodo.org/record/1344146/files/mek642_D_0w_urine_viral_reads.fastq.gz
	https://zenodo.org/record/1344146/files/mek642_R_0w_urine_undetermined_reads.fastq.gz
	https://zenodo.org/record/1344146/files/mek642_R_0w_urine_viral_reads.fastq.gz
	https://zenodo.org/record/1344146/files/mek642_R_4-6w_urine_undetermined_reads.fastq.gz
	https://zenodo.org/record/1344146/files/mek642_R_4-6w_urine_viral_reads.fastq.gz
Bacterial assemblies	GCF_008728835.1	NCBI refseq	train
	GCF_003003845.1		train
	GCF_007833355.1		train
	GCF_900113695.1		train
	GCF_001611975.1		train
	GCF_003993795.1		train
	GCF_000146025.2		train
	GCF_008039575.1		train
	GCF_001870665.2		train
	GCF_005952805.1		train
	GCF_900111575.1		train
	GCF_900129845.1		train
	GCF_000420525.1		train
	GCF_002937075.1		train
	GCF_002105195.1		train
	GCF_004363805.1		train
	GCF_000986865.1		train
	GCF_002954545.1		train
	GCF_013839525.1		train
	GCF_008362905.1		train
	GCF_004295665.1		train
	GCF_002150125.1		train
	GCF_003345655.1		train
	GCF_000282995.1		train
	GCF_009761375.1		train
	GCF_000392595.1		train
	GCF_000016665.1		train
	GCF_000176335.1		train
	GCF_005491205.1		train
	GCF_000373965.1		train
	GCF_900231835.1		train
	GCF_001517935.1		train
	GCF_001618955.1		train
	GCF_014205765.1		train
	GCF_001598255.1		train
	GCF_000526395.1		train
	GCF_002980595.1		train
	GCF_004000605.1		train
	GCF_000482845.1		train
	GCF_000177335.1		train
	GCF_000011385.1		train
	GCF_001418035.1		train
	GCF_013179735.1		train
	GCF_000765015.1		train
	GCF_900460215.1		train
	GCF_000179775.1		train
	GCF_000240225.1		train
	GCF_003172895.1		train
	GCF_004681125.1		train
	GCF_000023745.1		train
	GCF_001890925.1		train
	GCF_004364805.1		train
	GCF_000024665.1		train
	GCF_004793635.1		train
	GCF_000372065.1		train
	GCF_000023705.1		train
	GCF_000286435.2		train
	GCF_000220565.1		train
	GCF_004564135.1		train
	GCF_000688515.1		train
	GCF_003762925.1		train
	GCF_002900965.1		train
	GCF_002849775.1		train
	GCF_004342485.1		train
	GCF_002028455.1		train
	GCF_000756305.1		train
	GCF_000420325.1		train
	GCF_900215725.1		train
	GCF_014211975.1		train
	GCF_000802185.1		train
	GCF_011761565.1		train
	GCF_000006945.2		train
	GCF_002150005.2		train
	GCF_007097525.1		train
	GCF_002003665.1		train
	GCF_003355495.1		train
	GCF_001190785.1		train
	GCF_001879715.1		train
	GCF_010820565.1		train
	GCF_002148795.1		train
	GCF_000527115.1		train
	GCF_000799095.1		train
	GCF_900343015.1		train
	GCF_000174095.1		train
	GCF_003755025.1		train
	GCF_005849285.1		train
	GCF_003633755.1		train
	GCF_012395255.1		train
	GCF_003966715.1		train
	GCF_000299235.1		train
	GCF_003073115.1		train
	GCF_002159945.1		train
	GCF_008124665.1		train
	GCF_005405585.1		train
	GCF_003990445.1		train
	GCF_900100005.1		train
	GCF_000196175.1		train
	GCF_000771875.1		train
	GCF_003182475.1		train
	GCF_002196855.1		train
	GCF_003314995.1		train
	GCF_000375545.1		train
	GCF_004310425.1		train
	GCF_000017565.1		train
	GCF_000010785.1		train
	GCF_002006995.1		train
	GCF_000304395.1		train
	GCF_014126615.1		train
	GCF_003667445.1		train
	GCF_004216475.1		train
	GCF_009792895.1		train
	GCF_009760915.1		train
	GCF_000743715.1		train
	GCF_003385775.1		train
	GCF_900116005.1		train
	GCF_003073275.1		train
	GCF_000377745.1		train
	GCF_011317505.1		train
	GCF_004284785.1		train
	GCF_002964605.1		train
	GCF_003044185.1		train
	GCF_000143965.1		train
	GCF_009184395.1		train
	GCF_900184935.1		train
	GCF_000524475.1		train
	GCF_000174355.1		train
	GCF_004014695.1		train
	GCF_013410775.1		train
	GCF_003675895.1		train
	GCF_009363795.1		train
	GCF_900172295.1		train
	GCF_003403015.1		train
	GCF_009177135.1		train
	GCF_900176275.1		train
	GCF_003076515.1		train
	GCF_001999965.1		train
	GCF_900215515.1		train
	GCF_008806955.1		train
	GCF_000299965.1		train
	GCF_002282855.1		train
	GCF_003938425.1		train
	GCF_001816025.1		train
	GCF_000478825.2		train
	GCF_002000055.1		train
	GCF_001485475.2		train
	GCF_000479045.1		train
	GCF_001676615.1		train
	GCF_001077715.1		train
	GCF_002858675.1		train
	GCF_001597735.1		train
	GCF_003584645.1		train
	GCF_009695545.1		train
	GCF_012222825.1		train
	GCF_007859315.1		train
	GCF_004745945.1		train
	GCF_001467045.1		train
	GCF_011440395.1		train
	GCF_900103475.1		train
	GCF_000169415.1		train
	GCF_012933595.1		train
	GCF_007923255.1		train
	GCF_001642325.1		train
	GCF_014077625.1		train
	GCF_001187785.1		train
	GCF_003073135.1		train
	GCF_004123295.1		train
	GCF_000473085.1		train
	GCF_000688455.1		train
	GCF_001673765.1		train
	GCF_000331225.1		train
	GCF_011250645.1		train
	GCF_009469695.1		train
	GCF_003431825.1		train
	GCF_900188335.1		train
	GCF_900141815.1		train
	GCF_000812665.2		train
	GCF_013403245.1		train
	GCF_003265145.1		train
	GCF_003971065.1		train
	GCF_000745425.1		train
	GCF_001632775.1		train
	GCF_006542375.1		train
	GCF_000576635.1		train
	GCF_002087335.1		train
	GCF_001870485.1		train
	GCF_000636015.1		train
	GCF_900107145.1		train
	GCF_000647975.1		train
	GCF_002115725.1		train
	GCF_001647615.1		train
	GCF_004364865.1		train
	GCF_000425565.1		train
	GCF_000012805.1		train
	GCF_000374225.1		train
	GCF_001458355.1		train
	GCF_000421485.1		train
	GCF_900302475.1		train
	GCF_006519715.1		train
	GCF_003075035.1		train
	GCF_007923445.1		train
	GCF_000800015.1		train
	GCF_004421255.1		train
	GCF_003012935.1		train
	GCF_001182895.1		train
	GCF_008630015.1		train
	GCF_002093665.1		train
	GCF_004342065.1		train
	GCF_002916695.1		train
	GCF_002088295.1		train
	GCF_013133795.1		train
	GCF_000423605.1		train
	GCF_000372885.1		train
	GCF_000987835.1		train
	GCF_003293745.1		train
	GCF_001748285.1		train
	GCF_000522985.1		train
	GCF_900129175.1		train
	GCF_001592265.1		train
	GCF_000591415.1		train
	GCF_014201615.1		train
	GCF_000236685.1		train
	GCF_000619805.1		train
	GCF_006228385.1		train
	GCF_001050375.1		train
	GCF_006704265.1		train
	GCF_000195295.1		train
	GCF_002868735.1		train
	GCF_002111585.1		train
	GCF_002930195.1		train
	GCF_000023325.1		train
	GCF_001678845.1		train
	GCF_000619905.2		train
	GCF_900444965.1		train
	GCF_900129205.1		train
	GCF_004803635.1		train
	GCF_003718685.1		train
	GCF_000262525.1		train
	GCF_003634315.1		train
	GCF_009429125.1		train
	GCF_012932785.1		train
	GCF_000280055.1		train
	GCF_013407705.1		train
	GCF_900107215.1		train
	GCF_000428465.1		train
	GCF_000620025.1		train
	GCF_000521505.1		train
	GCF_004362525.1		train
	GCF_002205645.1		train
	GCF_000504105.1		train
	GCF_000025605.1		train
	GCF_000621325.1		train
	GCF_002951955.2		train
	GCF_014201825.1		train
	GCF_000013705.1		train
	GCF_900100155.1		train
	GCF_001017795.1		train
	GCF_001515305.1		train
	GCF_000786695.1		train
	GCF_000226565.1		train
	GCF_003063455.1		train
	GCF_009720775.1		train
	GCF_003858655.1		train
	GCF_002795845.1		train
	GCF_000012725.1		train
	GCF_013423955.1		train
	GCF_011065555.1		train
	GCF_000154785.2		train
	GCF_004022185.1		train
	GCF_900128965.1		train
	GCF_000427445.1		train
	GCF_000332215.1		train
	GCF_002150805.1		train
	GCF_002894685.1		train
	GCF_000012025.1		train
	GCF_000152825.2		train
	GCF_900110965.1		train
	GCF_000185305.1		train
	GCF_009711415.1		train
	GCF_000170895.1		train
	GCF_006912135.1		train
	GCF_001593535.1		train
	GCF_000381965.1		train
	GCF_003441615.1		train
	GCF_000158615.1		train
	GCF_000648315.1		train
	GCF_003970805.1		train
	GCF_003864975.1		train
	GCF_001703635.1		train
	GCF_003014435.1		train
	GCF_001266615.1		train
	GCF_000215705.1		train
	GCF_000214665.1		train
	GCF_000219295.1		train
	GCF_006152115.1		train
	GCF_000024065.1		train
	GCF_000482825.1		train
	GCF_000519265.1		train
	GCF_000332315.1		train
	GCF_000230555.1		train
	GCF_000013865.1		train
	GCF_004217555.1		train
	GCF_002813635.1		train
	GCF_000061505.1		train
	GCF_000024505.1		train
	GCF_003003215.1		train
	GCF_013377975.1		train
	GCF_000160435.1		train
	GCF_000011565.2		train
	GCF_008000995.1		train
	GCF_003574625.1		train
	GCF_900177785.1		train
	GCF_000307265.1		train
	GCF_008124715.1		train
	GCF_002443295.1		train
	GCF_002844595.1		train
	GCF_000422325.1		train
	GCF_000373005.1		train
	GCF_900114485.1		train
	GCF_000253115.1		train
	GCF_000155735.2		train
	GCF_000821045.2		train
	GCF_004138335.1		train
	GCF_000221945.2		train
	GCF_000439375.1		train
	GCF_002922915.1		train
	GCF_000973155.1		train
	GCF_001579845.1		train
	GCF_003367535.1		train
	GCF_000724025.1		train
	GCF_000276805.1		train
	GCF_000982415.1		train
	GCF_000702325.1		train
	GCF_000214825.1		train
	GCF_000312045.1		train
	GCF_000423225.1		train
	GCF_900108885.1		train
	GCF_014207495.1		train
	GCF_003967575.1		train
	GCF_002367995.1		train
	GCF_000376105.1		train
	GCF_000960975.1		train
	GCF_000688255.1		train
	GCF_001723305.1		train
	GCF_000203975.2		train
	GCF_000014185.1		train
	GCF_003201475.1		train
	GCF_902516225.1		train
	GCF_000265055.1		train
	GCF_000020865.1		train
	GCF_001553625.1		train
	GCF_000482725.1		train
	GCF_000421605.1		train
	GCF_002563925.1		train
	GCF_002795825.1		train
	GCF_000384235.1		train
	GCF_900172235.1		train
	GCF_000616095.1		train
	GCF_011742555.1		train
	GCF_000156235.1		train
	GCF_000807695.1		train
	GCF_000523295.1		train
	GCF_001202025.1		train
	GCF_001273775.1		train
	GCF_000186505.1		train
	GCF_000283235.1		train
	GCF_004346745.1		train
	GCF_000732535.1		train
	GCF_900115225.1		train
	GCF_007004645.1		train
	GCF_007644045.2		train
	GCF_000723165.1		train
	GCF_001953075.1		train
	GCF_002095355.1		train
	GCF_003129465.1		train
	GCF_000308295.2		train
	GCF_000214275.2		train
	GCF_000746145.1		train
	GCF_000828075.3		train
	GCF_014207565.1		train
	GCF_000158095.2		train
	GCF_001612575.1		train
	GCF_900111015.1		train
	GCF_007280415.1		train
	GCF_009720735.1		train
	GCF_013626205.1		train
	GCF_000227255.2		train
	GCF_001691065.1		train
	GCF_000092405.1		train
	GCF_000026005.1		train
	GCF_003751385.1		train
	GCF_002797915.1		train
	GCF_001888185.1		train
	GCF_014196295.1		train
	GCF_004153685.1		train
	GCF_004117075.1		train
	GCF_008368715.1		train
	GCF_013002705.1		train
	GCF_002838765.1		train
	GCF_000422665.1		train
	GCF_003390335.1		train
	GCF_003263515.1		train
	GCF_003583935.1		train
	GCF_001447195.1		train
	GCF_000517025.1		train
	GCF_000018945.1		train
	GCF_001690175.1		train
	GCF_000153725.1		train
	GCF_001995985.1		train
	GCF_006438845.1		train
	GCF_004799035.1		train
	GCF_003115835.1		train
	GCF_000174435.1		train
	GCF_002119425.1		train
	GCF_003800565.1		train
	GCF_001661915.1		train
	GCF_014196395.1		train
	GCF_000021285.1		train
	GCF_003217325.1		train
	GCF_000247995.1		train
	GCF_000376805.1		train
	GCF_001922565.1		train
	GCF_003264855.1		train
	GCF_000178955.2		train
	GCF_900111945.1		train
	GCF_000828085.3		train
	GCF_003633775.1		train
	GCF_001458175.1		train
	GCF_005217605.1		train
	GCF_001610855.1		train
	GCF_007556685.1		train
	GCF_000319555.1		train
	GCF_000737905.1		train
	GCF_000315055.1		train
	GCF_002532535.1		train
	GCF_000482505.1		train
	GCF_000621165.1		train
	GCF_000349205.1		train
	GCF_014199985.1		train
	GCF_001592305.1		train
	GCF_009193175.1		train
	GCF_001456025.1		train
	GCF_001425965.1		train
	GCF_001298265.1		train
	GCF_003206715.1		train
	GCF_001647025.1		train
	GCF_000426365.1		train
	GCF_000744465.1		train
	GCF_000314855.2		train
	GCF_003977685.1		train
	GCF_001677335.1		train
	GCF_000321415.2		train
	GCF_000829825.1		train
	GCF_003050785.1		train
	GCF_001931655.1		train
	GCF_007858435.1		train
	GCF_900113875.1		train
	GCF_005876985.1		train
	GCF_010091945.1		train
	GCF_002894605.1		train
	GCF_002000145.1		train
	GCF_000521785.1		train
	GCF_000384035.1		train
	GCF_003144325.1		train
	GCF_000601485.1		train
	GCF_900176485.1		train
	GCF_002085925.1		train
	GCF_900094925.1		train
	GCF_004793515.1		train
	GCF_003987145.1		train
	GCF_003054075.1		train
	GCF_000285415.1		train
	GCF_000157835.1		train
	GCF_900291475.1		train
	GCF_012910925.1		train
	GCF_008017875.1		train
	GCF_004118375.1		train
	GCF_002379365.1		train
	GCF_001651805.1		train
	GCF_003010965.1		train
	GCF_900156815.1		train
	GCF_009674495.1		train
	GCF_000685255.1		train
	GCF_000406125.1		train
	GCF_900142125.1		train
	GCF_000021325.1		train
	GCF_001267925.1		train
	GCF_000247855.1		train
	GCF_003030465.1		train
	GCF_000756665.1		train
	GCF_000568655.1		train
	GCF_013409345.1		train
	GCF_001306115.1		train
	GCF_008364795.1		train
	GCF_009931115.1		train
	GCF_014145145.1		train
	GCF_003046585.1		train
	GCF_001484765.1		train
	GCF_001645165.1		train
	GCF_003944755.1		train
	GCF_000010065.1		train
	GCF_003326475.1		test
	GCF_002015115.1		test
	GCF_013391475.1		test
	GCF_000612035.1		test
	GCF_000471705.1		test
	GCF_000017245.1		test
	GCF_000621145.1		test
	GCF_900168005.1		test
	GCF_000012325.1		test
	GCF_004103715.1		test
	GCF_007859325.1		test
	GCF_001017175.1		test
	GCF_900634605.1		test
	GCF_004912275.1		test
	GCF_000430685.1		test
	GCF_000739995.1		test
	GCF_008828745.1		test
	GCF_900182705.1		test
	GCF_000372525.1		test
	GCF_001879645.1		test
	GCF_000027085.1		test
	GCF_900634755.1		test
	GCF_011634775.1		test
	GCF_003014555.1		test
	GCF_003014445.1		test
	GCF_900112755.1		test
	GCF_004684265.1		test
	GCF_000513895.1		test
	GCF_000518725.1		test
	GCF_014197245.1		test
	GCF_002368115.1		test
	GCF_000015125.1		test
	GCF_000969445.1		test
	GCF_008271465.1		test
	GCF_001982615.1		test
	GCF_002897135.1		test
	GCF_005497185.1		test
	GCF_013030165.1		test
	GCF_000016345.1		test
	GCF_000227565.1		test
	GCF_001431485.1		test
	GCF_000971175.1		test
	GCF_001876955.1		test
	GCF_000935585.1		test
	GCF_000145615.1		test
	GCF_010211765.1		test
	GCF_000411555.1		test
	GCF_000404125.1		test
	GCF_002027555.1		test
	GCF_000333635.1		test
	GCF_000195185.1		test
	GCF_000219745.1		test
	GCF_000173775.1		test
	GCF_000808575.1		test
	GCF_011761985.1		test
	GCF_001190945.1		test
	GCF_900163655.1		test
	GCF_000022065.1		test
	GCF_000821265.1		test
	GCF_000685805.1		test
	GCF_001544535.1		test
	GCF_000192865.1		test
	GCF_000430605.1		test
	GCF_006125015.1		test
	GCF_004791675.1		test
	GCF_000604005.2		test
	GCF_001908095.1		test
	GCF_000178455.1		test
	GCF_000413035.1		test
	GCF_000766865.1		test
	GCF_004135345.1		test
	GCF_002237615.1		test
	GCF_001466745.1		test
	GCF_900142255.1		test
	GCF_000148935.1		test
	GCF_900110235.1		test
	GCF_000026205.1		test
	GCF_000297435.1		test
	GCF_008086545.1		test
	GCF_902459675.1		test
	GCF_007992175.1		test
	GCF_003795365.1		test
	GCF_900116235.1		test
	GCF_000225485.1		test
	GCF_003987355.1		test
	GCF_011682185.1		test
	GCF_004005905.1		test
	GCF_000613045.2		test
	GCF_000425665.1		test
	GCF_000373985.1		test
	GCF_000819885.1		test
	GCF_008086595.1		test
	GCF_900184265.1		test
	GCF_009827615.1		test
	GCF_007830065.1		test
	GCF_000012685.1		test
	GCF_000385435.1		test
	GCF_001552615.1		test
	GCF_000427425.1		test
	GCF_900018785.1		test
	GCF_000183745.1		test
	GCF_007990265.1		test
	GCF_900476375.1		test
	GCF_000012365.1		test
	GCF_002250835.2		test
	GCF_003664375.1		test
	GCF_002869765.1		test
	GCF_000332155.1		test
	GCF_900188375.1		test
	GCF_002879535.1		test
	GCF_008824145.1		test
	GCF_000341185.1		test
	GCF_001761545.1		test
	GCF_000238395.3		test
	GCF_004342405.1		test
	GCF_000319205.1		test
	GCF_007671675.1		test
	GCF_009762775.1		test
	GCF_900110285.1		test
	GCF_014281125.1		test
	GCF_001693385.1		test
	GCF_001975685.1		test
	GCF_001553115.1		test
	GCF_000244895.1		test
	GCF_000313565.1		test
	GCF_001467585.1		test
	GCF_000619965.1		test
	GCF_004309735.1		test
	GCF_004353915.1		test
	GCF_006715865.1		test
	GCF_000177015.3		test
	GCF_003545885.1		test
	GCF_900096995.1		test
	GCF_006716785.1		test
	GCF_001274945.1		test
	GCF_003987645.1		test
	GCF_002879645.1		test
	GCF_000374605.1		test
	GCF_003034225.1		test
	GCF_000711965.1		test
	GCF_903994055.1		test
	GCF_002860405.1		test
	GCF_003308995.1		test
	GCF_000518785.1		test
	GCF_000025845.1		test
	GCF_900460105.1		test
	GCF_003160695.1		test
	GCF_001238475.1		test
	GCF_006547305.1		test
	GCF_001895045.1		test
	GCF_000719275.1		test
	GCF_001596135.1		test
	GCF_001580365.1		test
	GCF_000420965.1		test
	GCF_001047375.1		test
	GCF_014204865.1		test
	GCF_000016365.1		test
	GCF_001437055.1		test
	GCF_001647715.1		test
	GCF_003614185.1		test
	GCF_000378065.1		test
	GCF_003149185.1		test
	GCF_000956475.1		test
	GCF_000262345.1		test
	GCF_900111405.1		test
	GCF_001867305.1		test
